# Methodological assessment of PDMS passive sampling for skin VOC collection across body sites

**DOI:** 10.64898/2026.07.15.738701

**Authors:** Seibi Kobara, Min Huang, Rizky Ilhamsyah, Daniel Struk, John Dimandja, Peter J. Hesketh, Daniela Chanci Arrubla, Chase Fensore, Carmen Polito, Rishikesan Kamaleswaran, Annette Esper

## Abstract

**Background/Objectives:** Polydimethylsiloxane (PDMS) is a non-invasive and versatile material often used for non-invasive collection of skin-emitted volatile organic compounds (VOCs), with potential applicability in acute and pre-critical care settings. However, most existing PDMS-based methodologies rely on extensive sample preparation and environmental control, limiting their feasibility in time-sensitive clinical contexts.

**Methods:** We conducted a proof-of-concept pilot study in four healthy volunteers to evaluate whether a simplified skin-contact PDMS sampling procedure can capture detectable VOCs and preserve individual-level variation. PDMS strips were applied directly to the skin with minimal preparation, and collected VOCs were analyzed using gas chromatography–mass spectrometry. Donor-associated variability was assessed using Bray–Curtis dissimilarity, and variability in VOC detection was evaluated across body sites.

**Results:** Skin-contact PDMS sampling detected 160 VOCs across four participants. The mean within-donor Bray–Curtis dissimilarity was 0.308, compared with a mean between-donor dissimilarity of 0.347. Preliminary permutation testing showed distinguishable donor profiles (p-value = 0.004). VOC detection variability differed across body sites, with lower coefficients of variation at the forehead, neck, and wrist than at the ankle.

**Conclusions:** Under simplified sampling conditions, skin-contact PDMS captured individual-associated VOC profiles with lower within-donor variability than between-donor variability. These findings support the feasibility of PDMS-based skin VOC sampling in minimally controlled settings. Further validation in larger and clinically relevant cohorts is warranted to assess the utility of PDMS-sampled skin VOCs as potential biomarkers for early disease detection.
