## Supplementary material for "Methodological assessment of PDMS passive sampling for skin VOC collection across body sites": STable1_preprint.xlsx

### Sheet: Sheet1
Intersect	N	VOC
Cloth:Room	15	2(3H)-Furanone, dihydro-5-methyl-, 2-Nonanone, 9-hydroxy-, 2-Butanone, 3-methyl-, 1-Pentanol, 1,2-Propanediol, 2-acetate, Vinyl crotonate, 2-Pentene, 3-methyl-, (E)-, Heptane, 2,2,4,6,6-pentamethyl-, 1,2-Propanediol, diacetate, Cyclopropane, (1,2-dimethylpropyl)-, 2(3H)-Furanone, dihydro-5-propyl-, 2-Pentene, 3-methyl-, (Z)-, Ethanone, 1-cyclopropyl-, Phenol, 4-[2-(methylamino)ethyl]-, anti-2-Ace…
Room:Blank	2	Oxygen, Furan, 2-pentyl-
Skin:Blank	2	2-Decen-1-ol, 1,2-Benzenedicarboxylic acid, bis(1-methylethyl) ester
Skin:Cloth	20	1,3-Diisopropoxy-1,3-dimethyl-1,3-disilacyclobutane, Benzene, (1-methylethyl)-, 1-Pentanol, 3-methyl-, Cyclohexene, 1-methyl-4-(1-methylethenyl)-, (S)-, Naphthalene, Tetradecane, Tetradecane, 1-chloro-, Methyl Alcohol, Dodecane, 5,8-diethyl-, Pentane, 2,2,3,4-tetramethyl-, Caprolactam, 1,2-Epoxy-5,9-cyclododecadiene, Decane, 3-ethyl-3-methyl-, Bicyclo[3.3.1]nonan-9-one, 1,2,4-trimethyl-3-nitro-, …
Cloth:Blank	2	Hydrogen azide, Dodecanal
Mitra et al	80	1-Hexanol, Butanoic acid, Benzenemethanol, à,à-dimethyl-, Ethyl Acetate, Hexanoic acid, Tetradecanoic acid, Heptanal, Benzoic acid, Heptanoic acid, Pentadecanoic acid, 2-Nonanone, 2-Decanone, Nonanoic acid, Cyclopentanone, 1-Hydroxy-2-butanone, 2,3-Pentanedione, 2-Octenal, (E)-, 2-Decenal, (E)-, Propanoic acid, Acetic acid, octyl ester, 2,3-Dihydro-3,5-Dihydroxy-6-Methyl-, 2-Butyl, 4-Cyanocyclohe…
Skin:Cloth:Room	46	Acetone, Ethanamine, N-ethyl-N-methyl-, Ethanamine, N-ethyl-, 1,2-Ethanediol, Oxiranemethanol, (R)-, Pyridine, Propylene Glycol, 3-Penten-2-one, 4-methyl-, Formamide, N,N-dimethyl-, Formic acid, ethenyl ester, 1,1,1,3,5,5,5-Heptamethyltrisiloxane, 2-Pentanone, 4-hydroxy-4-methyl-, Ethylbenzene, 2-(Diethylamino)acetonitrile, 2,5-Hexanedione, Benzene, propyl-, 1-Heptanol, 6-methyl-, Decane, Ethanol…
Skin:Room:Blank	8	Acetamide, 5-Hepten-2-one, 6-methyl-, Pyridine, 3-(1-methyl-2-pyrrolidinyl)-, (S)-, 2-Cyclopenten-1-one, 2-hydroxy-, 2(5H)-Furanone, 3-methyl-, Dodecyl acrylate, Cyclobutylamine, 1,4-Dioxane-2,5-dione, 3,6-dimethyl-, (3S-cis)-
Cloth:Room:Blank	1	Oxime-, methoxy-phenyl-_
Room:Mitra et al	2	Furyl hydroxymethyl ketone, Acetaldehyde
Skin:Mitra et al	4	2-Dodecanone, Benzeneacetaldehyde, Dimethyl sulfone, Pyrrole
Blank:Mitra et al	2	Hexanal, Tridecanoic acid
Cloth:Mitra et al	1	1-Nonanol
Skin:Cloth:Room:Blank	10	Carbon dioxide, 2-Propanone, 1-hydroxy-, Formamide, Nonane, 2H-Pyran-2-one, tetrahydro-, Cyclohexane, isothiocyanato-, Cyacetacide, 2-Butanone, 2-Hexadecanol, Glycidol
Cloth:Room:Mitra et al	1	Benzyl alcohol
Skin:Cloth:Mitra et al	2	2-Heptanone, 1-Heptanol
Skin:Cloth:Room:Mitra et al	7	1-Butanol, Benzaldehyde, 1-Octanol, Acetophenone, Hexadecane, Octane, Furfural
Skin:Cloth:Room:Blank:Mitra et al	9	Acetic acid, Butyrolactone, 2(5H)-Furanone, Octanal, Nonanal, Decanal, Benzothiazole, n-Decanoic acid, Phenol
Room	89	2,2-Dimethyl-2-sila-1,3-dioxacyclohexane, 4,6-Octadiyn-3-one, 2-methyl-, 2,2,4-Trimethyl-3-pentanone, Hexane, 2,2-dimethyl-, à-Santonin, 2-Propyltetrahydropyran, 1-Methyl-5-nitro-1H-benzoimidazol-2-ol, Hexane, 3-ethyl-3-methyl-, 2-Bromononane, Tetradecanal, Tetradecane, 1-fluoro-, Pentane, 3-(bromomethyl)-, Undecane, 3,7-dimethyl-, Pyrazine, 2,5-dimethyl-3-(3-methylbutyl)-, 1,3,5-Cycloheptatriene…
Skin	33	1H-Pyrrole, 2-methyl-, 4-[1,3]Dioxolan-2-yl-3,4-dimethyl-cyclohex-2-enone, 5,9-Undecadien-2-one, 6,10-dimethyl-, (E)-, 3-Tetradecene, (Z)-, Dodecane, 2,7,10-trimethyl-, Pentadecanal-, Methane, isocyanato-, 2,4,6-Trimethyl-1-nonene, Ethanone, 1,1'-(1,4-phenylene)bis-, Octane, 1,1'-oxybis-, Hexadecane, 3-methyl-, 1-Hexadecanol, Thiophene, tetrahydro-2-methyl-, Cystine, 2(3H)-Furanone, dihydro-4-met…
Blank	20	Heptane, 2,4-dimethyl-, Undecanal, Geranyl bromide, n-Capric acid isopropyl ester, n-Tridecan-1-ol, N-Dimethylaminomethyl-tert.-butyl-isopropylphosphine, Butanimidamide, Cyclopropyl carbinol, 2,3-Epoxybutane, 2-Propanol, 1,3-dichloro-, Guanidine, N,N-dimethyl-, 4-Hexen-2-one, 2-Butanamine, 3-methyl-, 2(5H)-Furanone, 5-methyl-, Cyclohexane, isocyanato-, 5-Dodecanone, Pentanal, 3-methyl-, Quinoline…
Cloth	142	Acetamide, N,N'-ethylenebis(N-nitro-, 1,3,5,7-Cyclooctatetraene, 2-Pentanol, 2,4-dimethyl-, Methacrylic anhydride, Butane, 2,3-dimethoxy-2-methyl-, Cyanic acid, 2,2-dimethylpropyl ester, Z-2-Dodecenol, Dodecanoic acid, 3-hydroxy-, 1H-1,2,3-Triazole, Propene, Glycolaldehyde dimer, Acetamide, 2-fluoro-, Benzeneethanamine, 2,5-difluoro-á,3,4-trihydroxy-N-methyl-, Methanesulfonyl chloride, 1-Propanol…
Skin:Room	19	Hydrazinecarboxamide, 3-Butyn-1-ol, 2-Hexanone, Formamide, N,N-diethyl-, 1-Heptanol, 4-methyl-, Silane, trimethyl(1-methyl-1-propenyl)-, (E)-, Heptane, 2,2,3,3,5,6,6-heptamethyl-, Bicyclo[4.2.0]octa-1,3,5-triene, 2-Pyrrolidinone, Hexanoic acid, 2-ethyl-, Acetic anhydride, Cyclopentane, decyl-, Pyridine, 2,4,6-trimethyl-, Decane, 3,7-dimethyl-, 2-Furanmethanol, Dodecane, 2-methyl-, Phenol, 2-metho…
